# Anyone can be the best: Impact of diverse methodologies on the evaluation of structural variant callers

**DOI:** 10.1101/2025.08.28.672546

**Authors:** Luca Denti, Thomas Krannich, Tomas Vinar, Rayan Chikhi, Paola Bonizzoni, Brona Brejova, Fereydoun Hormozdiari

## Abstract

Structural variants (SVs) are medium and large-scale genomic alterations that shape phenotypic diversity and disease risk. Numerous methods have been proposed for discovering SVs, however their benchmarking has been inconsistent across studies, often resulting in contradictory findings. One of the main sources of conflicting evaluation results is the lack of consistency in the SV callsets used as ground truth, ranging from curated callsets released by consortia to more recent approaches that construct callsets from high-quality telomere-to-telomere *de novo* haplotype assemblies. The discrepancies between benchmarks are further compounded by the choice of the reference genome (`GRCh37`, `GRCh38`, and `T2T-CHM13`), where using `T2T-CHM13`reveals a different deletion/insertion profile, indicating reduced reference bias. We evaluated the performance of several state-of-the-art SV discovery methods from long-read whole-genome sequencing data and observed substantial variation in their performance and rankings, depending on the choice of ground truth, reference genome, and genomic regions used for evaluation. Counter-intuitively, the more complete reference genome `T2T-CHM13`does not inherently solve the problem of SV benchmarking; instead it reveals the limitations of each detection method in complex genomic regions. The substantial variation in detection accuracy across different genomic regions calls for additional caution in downstream analyses and in drawing conclusions based on predicted SVs. These findings underscore the complexity of evaluating SV detection methods and highlight the need for careful consideration and, ideally, field-standard best practices when reporting performance metrics.
