## Supplementary Tables for "Anyone can be the best: Impact of diverse methodologies on the evaluation of structural variant callers"

### Sheet: 1
RefSeq	Truth	Bench	Refine	Tool	P	R	F1
T2T-CHM13	dipcall	Conf	TRUE	sniffles	91.5	75.1	82.5
T2T-CHM13	dipcall	Conf	TRUE	severus	93.5	48.6	64
T2T-CHM13	dipcall	Conf	TRUE	sawfish	87.5	77.7	82.3
T2T-CHM13	dipcall	Conf	TRUE	SVDSS	87.7	80.6	84
T2T-CHM13	dipcall	Conf	TRUE	SVision-pro	87.7	61.8	72.5
T2T-CHM13	dipcall	Conf	TRUE	debreak	89.5	68.9	77.9
T2T-CHM13	dipcall	Conf	TRUE	cuteSV	93.2	69.5	79.6
T2T-CHM13	hapdiff	Conf	FALSE	sniffles	80.7	59.8	68.7
T2T-CHM13	hapdiff	Conf	FALSE	severus	93	40.3	56.2
T2T-CHM13	hapdiff	Conf	FALSE	sawfish	75.1	62.3	68.1
T2T-CHM13	hapdiff	Conf	FALSE	SVDSS	68.3	63.8	66
T2T-CHM13	hapdiff	Conf	FALSE	SVision-pro	82.3	53	64.5
T2T-CHM13	hapdiff	Conf	FALSE	debreak	84.1	58.1	68.7
T2T-CHM13	hapdiff	Conf	FALSE	cuteSV	84.3	54.9	66.5
T2T-CHM13	SVIM-asm	Conf	FALSE	sniffles	85.7	73.6	79.2
T2T-CHM13	SVIM-asm	Conf	FALSE	severus	90.5	52.9	66.8
T2T-CHM13	SVIM-asm	Conf	FALSE	sawfish	80.2	74.3	77.1
T2T-CHM13	SVIM-asm	Conf	FALSE	SVDSS	80.8	81.1	80.9
T2T-CHM13	SVIM-asm	Conf	FALSE	SVision-pro	84.7	64.9	73.5
T2T-CHM13	SVIM-asm	Conf	FALSE	debreak	85.9	71.2	77.9
T2T-CHM13	SVIM-asm	Conf	FALSE	cuteSV	89.7	69.6	78.4
T2T-CHM13	SVIM-asm	Full	TRUE	sniffles	70.8	61.8	66
T2T-CHM13	SVIM-asm	Full	TRUE	severus	88.2	40.3	55.3
T2T-CHM13	SVIM-asm	Full	TRUE	sawfish	64	63.8	63.9
T2T-CHM13	SVIM-asm	Full	TRUE	SVDSS	57.8	69.2	63
T2T-CHM13	SVIM-asm	Full	TRUE	SVision-pro	70.3	51.5	59.4
T2T-CHM13	SVIM-asm	Full	TRUE	debreak	73.7	55.7	63.4
T2T-CHM13	SVIM-asm	Full	TRUE	cuteSV	76.7	56.9	65.3
T2T-CHM13	SVIM-asm	Full	FALSE	sniffles	68.5	58.9	63.3
T2T-CHM13	SVIM-asm	Full	FALSE	severus	87.4	39.6	54.5
T2T-CHM13	SVIM-asm	Full	FALSE	sawfish	60.9	60	60.4
T2T-CHM13	SVIM-asm	Full	FALSE	SVDSS	55.9	67.2	61
T2T-CHM13	SVIM-asm	Full	FALSE	SVision-pro	70.3	51.5	59.4
T2T-CHM13	SVIM-asm	Full	FALSE	debreak	73.7	55.7	63.4
T2T-CHM13	SVIM-asm	Full	FALSE	cuteSV	75.4	55.2	63.7
T2T-CHM13	dipcall	Full	TRUE	sniffles	67.7	73.5	70.5
T2T-CHM13	dipcall	Full	TRUE	severus	86.3	47.1	60.9
T2T-CHM13	dipcall	Full	TRUE	sawfish	61.4	76.1	68
T2T-CHM13	dipcall	Full	TRUE	SVDSS	54.1	79.3	64.3
T2T-CHM13	dipcall	Full	TRUE	SVision-pro	67.1	60.5	63.6
T2T-CHM13	dipcall	Full	TRUE	debreak	71.6	67.3	69.4
T2T-CHM13	dipcall	Full	TRUE	cuteSV	73.2	68.1	70.6
T2T-CHM13	dipcall	Conf	FALSE	sniffles	89.3	71	79.1
T2T-CHM13	dipcall	Conf	FALSE	severus	92.8	47.5	62.8
T2T-CHM13	dipcall	Conf	FALSE	sawfish	84	72	77.5
T2T-CHM13	dipcall	Conf	FALSE	SVDSS	85.3	77.7	81.3
T2T-CHM13	dipcall	Conf	FALSE	SVision-pro	87.7	61.8	72.5
T2T-CHM13	dipcall	Conf	FALSE	debreak	89.5	68.9	77.9
T2T-CHM13	dipcall	Conf	FALSE	cuteSV	92.1	67.2	77.7
T2T-CHM13	hapdiff	Full	TRUE	sniffles	75.5	51.5	61.2
T2T-CHM13	hapdiff	Full	TRUE	severus	92.8	33.4	49.1
T2T-CHM13	hapdiff	Full	TRUE	sawfish	67.6	52.4	59
T2T-CHM13	hapdiff	Full	TRUE	SVDSS	60.2	56	58
T2T-CHM13	hapdiff	Full	TRUE	SVision-pro	76.2	44.1	55.9
T2T-CHM13	hapdiff	Full	TRUE	debreak	79.7	47.9	59.8
T2T-CHM13	hapdiff	Full	TRUE	cuteSV	79.7	46.7	58.9
T2T-CHM13	hapdiff	Full	FALSE	sniffles	73.4	49.9	59.4
T2T-CHM13	hapdiff	Full	FALSE	severus	92.4	33	48.6
T2T-CHM13	hapdiff	Full	FALSE	sawfish	67	51.9	58.5
T2T-CHM13	hapdiff	Full	FALSE	SVDSS	56.9	54.1	55.5
T2T-CHM13	hapdiff	Full	FALSE	SVision-pro	76.2	44.1	55.9
T2T-CHM13	hapdiff	Full	FALSE	debreak	79.7	47.9	59.8
T2T-CHM13	hapdiff	Full	FALSE	cuteSV	78.4	45.6	57.7
T2T-CHM13	dipcall	Full	FALSE	sniffles	65.5	69.6	67.5
T2T-CHM13	dipcall	Full	FALSE	severus	85.5	46.1	59.9
T2T-CHM13	dipcall	Full	FALSE	sawfish	58.2	70.7	63.8
T2T-CHM13	dipcall	Full	FALSE	SVDSS	52.5	76.6	62.3
T2T-CHM13	dipcall	Full	FALSE	SVision-pro	67.1	60.5	63.6
T2T-CHM13	dipcall	Full	FALSE	debreak	71.6	67.3	69.4
T2T-CHM13	dipcall	Full	FALSE	cuteSV	71.9	65.9	68.8
T2T-CHM13	hapdiff	Conf	TRUE	sniffles	83	61.7	70.8
T2T-CHM13	hapdiff	Conf	TRUE	severus	93.5	40.8	56.8
T2T-CHM13	hapdiff	Conf	TRUE	sawfish	77.6	64.5	70.4
T2T-CHM13	hapdiff	Conf	TRUE	SVDSS	72.5	66.1	69.2
T2T-CHM13	hapdiff	Conf	TRUE	SVision-pro	82.3	53	64.5
T2T-CHM13	hapdiff	Conf	TRUE	debreak	84.1	58.1	68.7
T2T-CHM13	hapdiff	Conf	TRUE	cuteSV	85.6	56.2	67.9
T2T-CHM13	SVIM-asm	Conf	TRUE	sniffles	88.1	77.2	82.3
T2T-CHM13	SVIM-asm	Conf	TRUE	severus	91.3	53.8	67.7
T2T-CHM13	SVIM-asm	Conf	TRUE	sawfish	83.5	78.9	81.1
T2T-CHM13	SVIM-asm	Conf	TRUE	SVDSS	83.2	83.2	83.2
T2T-CHM13	SVIM-asm	Conf	TRUE	SVision-pro	84.7	64.9	73.5
T2T-CHM13	SVIM-asm	Conf	TRUE	debreak	85.9	71.2	77.9
T2T-CHM13	SVIM-asm	Conf	TRUE	cuteSV	90.9	71.7	80.2
GRCh38	dipcall	Conf	TRUE	sniffles	94.1	84.7	89.2
GRCh38	dipcall	Conf	TRUE	severus	93.3	63.8	75.8
GRCh38	dipcall	Conf	TRUE	sawfish	93.7	88.3	90.9
GRCh38	dipcall	Conf	TRUE	SVDSS	93.4	87.6	90.4
GRCh38	dipcall	Conf	TRUE	SVision-pro	91.2	68.4	78.2
GRCh38	dipcall	Conf	TRUE	debreak	92.6	79	85.3
GRCh38	dipcall	Conf	TRUE	cuteSV	94.7	79.8	86.6
GRCh38	hapdiff	Conf	FALSE	sniffles	87.6	75.5	81.1
GRCh38	hapdiff	Conf	FALSE	severus	93.5	65	76.7
GRCh38	hapdiff	Conf	FALSE	sawfish	86	78.4	82
GRCh38	hapdiff	Conf	FALSE	SVDSS	78.3	78.5	78.4
GRCh38	hapdiff	Conf	FALSE	SVision-pro	88	64.7	74.6
GRCh38	hapdiff	Conf	FALSE	debreak	90.4	74.3	81.6
GRCh38	hapdiff	Conf	FALSE	cuteSV	87.8	70.1	78
GRCh38	SVIM-asm	Conf	FALSE	sniffles	88	81.9	84.8
GRCh38	SVIM-asm	Conf	FALSE	severus	90.1	71.9	80
GRCh38	SVIM-asm	Conf	FALSE	sawfish	85.9	83.2	84.5
GRCh38	SVIM-asm	Conf	FALSE	SVDSS	86.6	89.5	88
GRCh38	SVIM-asm	Conf	FALSE	SVision-pro	88	71	78.6
GRCh38	SVIM-asm	Conf	FALSE	debreak	88.7	80.4	84.3
GRCh38	SVIM-asm	Conf	FALSE	cuteSV	91.1	78.4	84.3
GRCh38	SVIM-asm	Full	TRUE	sniffles	80.9	77.9	79.4
GRCh38	SVIM-asm	Full	TRUE	severus	87.1	65.7	74.9
GRCh38	SVIM-asm	Full	TRUE	sawfish	77.4	80.9	79.1
GRCh38	SVIM-asm	Full	TRUE	SVDSS	73.6	84.7	78.8
GRCh38	SVIM-asm	Full	TRUE	SVision-pro	79.8	63.9	71
GRCh38	SVIM-asm	Full	TRUE	debreak	82.1	71.8	76.6
GRCh38	SVIM-asm	Full	TRUE	cuteSV	83.5	73.6	78.2
GRCh38	SVIM-asm	Full	FALSE	sniffles	78.6	74.2	76.3
GRCh38	SVIM-asm	Full	FALSE	severus	85.8	63.8	73.2
GRCh38	SVIM-asm	Full	FALSE	sawfish	74.2	76	75.1
GRCh38	SVIM-asm	Full	FALSE	SVDSS	71.4	82.4	76.5
GRCh38	SVIM-asm	Full	FALSE	SVision-pro	79.8	63.9	71
GRCh38	SVIM-asm	Full	FALSE	debreak	82.1	71.8	76.6
GRCh38	SVIM-asm	Full	FALSE	cuteSV	82	71	76.1
GRCh38	dipcall	Full	TRUE	sniffles	79.7	84.5	82
GRCh38	dipcall	Full	TRUE	severus	84	63.6	72.4
GRCh38	dipcall	Full	TRUE	sawfish	76.4	88	81.8
GRCh38	dipcall	Full	TRUE	SVDSS	71.5	87.4	78.7
GRCh38	dipcall	Full	TRUE	SVision-pro	78.2	68.3	72.9
GRCh38	dipcall	Full	TRUE	debreak	81.5	78.8	80.1
GRCh38	dipcall	Full	TRUE	cuteSV	81.2	79.7	80.4
GRCh38	dipcall	Conf	FALSE	sniffles	92.1	80.1	85.7
GRCh38	dipcall	Conf	FALSE	severus	92.4	61.9	74.1
GRCh38	dipcall	Conf	FALSE	sawfish	90.5	82	86
GRCh38	dipcall	Conf	FALSE	SVDSS	91.4	84.8	88
GRCh38	dipcall	Conf	FALSE	SVision-pro	91.2	68.4	78.2
GRCh38	dipcall	Conf	FALSE	debreak	92.6	79	85.3
GRCh38	dipcall	Conf	FALSE	cuteSV	93.8	77.3	84.8
GRCh38	hapdiff	Full	TRUE	sniffles	87	71.1	78.3
GRCh38	hapdiff	Full	TRUE	severus	93.3	60.1	73.1
GRCh38	hapdiff	Full	TRUE	sawfish	84.5	73.9	78.8
GRCh38	hapdiff	Full	TRUE	SVDSS	77.2	74.7	75.9
GRCh38	hapdiff	Full	TRUE	SVision-pro	86.1	59.3	70.2
GRCh38	hapdiff	Full	TRUE	debreak	89.1	67.9	77.1
GRCh38	hapdiff	Full	TRUE	cuteSV	86.5	65.6	74.6
GRCh38	hapdiff	Full	FALSE	sniffles	85.2	69.2	76.4
GRCh38	hapdiff	Full	FALSE	severus	92.8	59.3	72.4
GRCh38	hapdiff	Full	FALSE	sawfish	82.2	71.9	76.7
GRCh38	hapdiff	Full	FALSE	SVDSS	72.9	72.5	72.7
GRCh38	hapdiff	Full	FALSE	SVision-pro	86.1	59.3	70.2
GRCh38	hapdiff	Full	FALSE	debreak	89.1	67.9	77.1
GRCh38	hapdiff	Full	FALSE	cuteSV	85.5	64.3	73.4
GRCh38	dipcall	Full	FALSE	sniffles	77.6	80	78.8
GRCh38	dipcall	Full	FALSE	severus	83	61.7	70.8
GRCh38	dipcall	Full	FALSE	sawfish	73.2	81.9	77.3
GRCh38	dipcall	Full	FALSE	SVDSS	69.8	84.8	76.6
GRCh38	dipcall	Full	FALSE	SVision-pro	78.2	68.3	72.9
GRCh38	dipcall	Full	FALSE	debreak	81.5	78.8	80.1
GRCh38	dipcall	Full	FALSE	cuteSV	80	77.2	78.6
GRCh38	hapdiff	Conf	TRUE	sniffles	89.4	77.5	83
GRCh38	hapdiff	Conf	TRUE	severus	94	65.8	77.4
GRCh38	hapdiff	Conf	TRUE	sawfish	88.4	80.6	84.3
GRCh38	hapdiff	Conf	TRUE	SVDSS	83.1	80.8	81.9
GRCh38	hapdiff	Conf	TRUE	SVision-pro	88	64.7	74.6
GRCh38	hapdiff	Conf	TRUE	debreak	90.4	74.3	81.6
GRCh38	hapdiff	Conf	TRUE	cuteSV	88.8	71.5	79.2
GRCh38	SVIM-asm	Conf	TRUE	sniffles	90.3	85.8	88
GRCh38	SVIM-asm	Conf	TRUE	severus	91.2	73.8	81.6
GRCh38	SVIM-asm	Conf	TRUE	sawfish	89.3	88.5	88.9
GRCh38	SVIM-asm	Conf	TRUE	SVDSS	89	91.8	90.4
GRCh38	SVIM-asm	Conf	TRUE	SVision-pro	88	71	78.6
GRCh38	SVIM-asm	Conf	TRUE	debreak	88.7	80.4	84.3
GRCh38	SVIM-asm	Conf	TRUE	cuteSV	92.4	81	86.3
GRCh37	dipcall	Conf	TRUE	sniffles	93.8	85.1	89.2
GRCh37	dipcall	Conf	TRUE	severus	93.1	64.7	76.3
GRCh37	dipcall	Conf	TRUE	sawfish	93.9	88.8	91.3
GRCh37	dipcall	Conf	TRUE	SVDSS	93.6	87.8	90.6
GRCh37	dipcall	Conf	TRUE	SVision-pro	90.9	69	78.5
GRCh37	dipcall	Conf	TRUE	debreak	92.8	79.5	85.6
GRCh37	dipcall	Conf	TRUE	cuteSV	94.5	80.4	86.9
GRCh37	hapdiff	Conf	FALSE	sniffles	87.5	81.9	84.6
GRCh37	hapdiff	Conf	FALSE	severus	93	72.1	81.2
GRCh37	hapdiff	Conf	FALSE	sawfish	86.6	85.4	86
GRCh37	hapdiff	Conf	FALSE	SVDSS	79.7	84.8	82.2
GRCh37	hapdiff	Conf	FALSE	SVision-pro	88	70.6	78.3
GRCh37	hapdiff	Conf	FALSE	debreak	90.7	81	85.6
GRCh37	hapdiff	Conf	FALSE	cuteSV	87.8	76.3	81.6
GRCh37	SVIM-asm	Conf	FALSE	sniffles	87.5	82.3	84.8
GRCh37	SVIM-asm	Conf	FALSE	severus	89.8	73	80.5
GRCh37	SVIM-asm	Conf	FALSE	sawfish	86.1	83.7	84.9
GRCh37	SVIM-asm	Conf	FALSE	SVDSS	86.7	89.9	88.3
GRCh37	SVIM-asm	Conf	FALSE	SVision-pro	87.6	71.7	78.9
GRCh37	SVIM-asm	Conf	FALSE	debreak	88.7	80.9	84.6
GRCh37	SVIM-asm	Conf	FALSE	cuteSV	90.7	78.9	84.4
GRCh37	SVIM-asm	Full	TRUE	sniffles	82.1	81.1	81.6
GRCh37	SVIM-asm	Full	TRUE	severus	86.5	69.6	77.1
GRCh37	SVIM-asm	Full	TRUE	sawfish	80.3	84.5	82.3
GRCh37	SVIM-asm	Full	TRUE	SVDSS	80.6	87.6	84
GRCh37	SVIM-asm	Full	TRUE	SVision-pro	80.6	66.9	73.1
GRCh37	SVIM-asm	Full	TRUE	debreak	83.1	74.9	78.8
GRCh37	SVIM-asm	Full	TRUE	cuteSV	84.8	76.8	80.6
GRCh37	SVIM-asm	Full	FALSE	sniffles	79.8	77.3	78.5
GRCh37	SVIM-asm	Full	FALSE	severus	85.1	67.5	75.3
GRCh37	SVIM-asm	Full	FALSE	sawfish	76.9	79.3	78.1
GRCh37	SVIM-asm	Full	FALSE	SVDSS	78.2	85.3	81.6
GRCh37	SVIM-asm	Full	FALSE	SVision-pro	80.6	66.9	73.1
GRCh37	SVIM-asm	Full	FALSE	debreak	83.1	74.9	78.8
GRCh37	SVIM-asm	Full	FALSE	cuteSV	83.3	74.1	78.4
GRCh37	dipcall	Full	TRUE	sniffles	81.2	85.1	83.1
GRCh37	dipcall	Full	TRUE	severus	83.3	64.6	72.8
GRCh37	dipcall	Full	TRUE	sawfish	79.2	88.7	83.7
GRCh37	dipcall	Full	TRUE	SVDSS	78.6	87.8	82.9
GRCh37	dipcall	Full	TRUE	SVision-pro	79.1	68.9	73.6
GRCh37	dipcall	Full	TRUE	debreak	82.8	79.4	81.1
GRCh37	dipcall	Full	TRUE	cuteSV	82.7	80.4	81.5
GRCh37	dipcall	Conf	FALSE	sniffles	91.8	80.6	85.8
GRCh37	dipcall	Conf	FALSE	severus	92.2	62.8	74.7
GRCh37	dipcall	Conf	FALSE	sawfish	90.7	82.5	86.4
GRCh37	dipcall	Conf	FALSE	SVDSS	91.6	85.1	88.2
GRCh37	dipcall	Conf	FALSE	SVision-pro	90.9	69	78.5
GRCh37	dipcall	Conf	FALSE	debreak	92.8	79.5	85.6
GRCh37	dipcall	Conf	FALSE	cuteSV	93.5	77.8	84.9
GRCh37	hapdiff	Full	TRUE	sniffles	87.7	83.1	85.3
GRCh37	hapdiff	Full	TRUE	severus	92.8	72	81.1
GRCh37	hapdiff	Full	TRUE	sawfish	87.1	86.7	86.9
GRCh37	hapdiff	Full	TRUE	SVDSS	83.7	86.3	85
GRCh37	hapdiff	Full	TRUE	SVision-pro	86.5	69.8	77.3
GRCh37	hapdiff	Full	TRUE	debreak	89.8	79.7	84.4
GRCh37	hapdiff	Full	TRUE	cuteSV	87.4	76.9	81.8
GRCh37	hapdiff	Full	FALSE	sniffles	85.8	80.8	83.2
GRCh37	hapdiff	Full	FALSE	severus	92.3	71.1	80.3
GRCh37	hapdiff	Full	FALSE	sawfish	84.7	84.3	84.5
GRCh37	hapdiff	Full	FALSE	SVDSS	78.8	83.7	81.2
GRCh37	hapdiff	Full	FALSE	SVision-pro	86.5	69.8	77.3
GRCh37	hapdiff	Full	FALSE	debreak	89.8	79.7	84.4
GRCh37	hapdiff	Full	FALSE	cuteSV	86.3	75.4	80.5
GRCh37	dipcall	Full	FALSE	sniffles	79	80.5	79.7
GRCh37	dipcall	Full	FALSE	severus	82.2	62.7	71.1
GRCh37	dipcall	Full	FALSE	sawfish	76	82.5	79.1
GRCh37	dipcall	Full	FALSE	SVDSS	76.7	85.2	80.7
GRCh37	dipcall	Full	FALSE	SVision-pro	79.1	68.9	73.6
GRCh37	dipcall	Full	FALSE	debreak	82.8	79.4	81.1
GRCh37	dipcall	Full	FALSE	cuteSV	81.5	77.8	79.6
GRCh37	hapdiff	Conf	TRUE	sniffles	89.4	84.2	86.7
GRCh37	hapdiff	Conf	TRUE	severus	93.5	73.1	82.1
GRCh37	hapdiff	Conf	TRUE	sawfish	89.1	87.8	88.4
GRCh37	hapdiff	Conf	TRUE	SVDSS	84.8	87.4	86.1
GRCh37	hapdiff	Conf	TRUE	SVision-pro	88	70.6	78.3
GRCh37	hapdiff	Conf	TRUE	debreak	90.7	81	85.6
GRCh37	hapdiff	Conf	TRUE	cuteSV	88.9	77.8	83
GRCh37	SVIM-asm	Conf	TRUE	sniffles	89.7	86.2	87.9
GRCh37	SVIM-asm	Conf	TRUE	severus	91.1	75	82.3
GRCh37	SVIM-asm	Conf	TRUE	sawfish	89.4	89	89.2
GRCh37	SVIM-asm	Conf	TRUE	SVDSS	89.2	92.1	90.6
GRCh37	SVIM-asm	Conf	TRUE	SVision-pro	87.6	71.7	78.9
GRCh37	SVIM-asm	Conf	TRUE	debreak	88.7	80.9	84.6
GRCh37	SVIM-asm	Conf	TRUE	cuteSV	91.9	81.6	86.4

### Sheet: 2
RefSeq	Truth	Bench	Tool	F1-refine	F1-norefine	delta
T2T-CHM13	dipcall	Conf	sniffles	82.5	79.1	3.4
T2T-CHM13	dipcall	Conf	severus	64	62.8	1.2
T2T-CHM13	dipcall	Conf	sawfish	82.3	77.5	4.8
T2T-CHM13	dipcall	Conf	SVDSS	84	81.3	2.7
T2T-CHM13	dipcall	Conf	SVision-pro	72.5	72.5	0
T2T-CHM13	dipcall	Conf	debreak	77.9	77.9	0
T2T-CHM13	dipcall	Conf	cuteSV	79.6	77.7	1.9
T2T-CHM13	dipcall	Full	sniffles	70.5	67.5	3
T2T-CHM13	dipcall	Full	severus	60.9	59.9	1
T2T-CHM13	dipcall	Full	sawfish	68	63.8	4.2
T2T-CHM13	dipcall	Full	SVDSS	64.3	62.3	2
T2T-CHM13	dipcall	Full	SVision-pro	63.6	63.6	0
T2T-CHM13	dipcall	Full	debreak	69.4	69.4	0
T2T-CHM13	dipcall	Full	cuteSV	70.6	68.8	1.8
T2T-CHM13	hapdiff	Conf	sniffles	70.8	68.7	2.1
T2T-CHM13	hapdiff	Conf	severus	56.8	56.2	0.6
T2T-CHM13	hapdiff	Conf	sawfish	70.4	68.1	2.3
T2T-CHM13	hapdiff	Conf	SVDSS	69.2	66	3.2
T2T-CHM13	hapdiff	Conf	SVision-pro	64.5	64.5	0
T2T-CHM13	hapdiff	Conf	debreak	68.7	68.7	0
T2T-CHM13	hapdiff	Conf	cuteSV	67.9	66.5	1.4
T2T-CHM13	hapdiff	Full	sniffles	61.2	59.4	1.8
T2T-CHM13	hapdiff	Full	severus	49.1	48.6	0.5
T2T-CHM13	hapdiff	Full	sawfish	59	58.5	0.5
T2T-CHM13	hapdiff	Full	SVDSS	58	55.5	2.5
T2T-CHM13	hapdiff	Full	SVision-pro	55.9	55.9	0
T2T-CHM13	hapdiff	Full	debreak	59.8	59.8	0
T2T-CHM13	hapdiff	Full	cuteSV	58.9	57.7	1.2
T2T-CHM13	SVIM-asm	Conf	sniffles	82.3	79.2	3.1
T2T-CHM13	SVIM-asm	Conf	severus	67.7	66.8	0.9
T2T-CHM13	SVIM-asm	Conf	sawfish	81.1	77.1	4
T2T-CHM13	SVIM-asm	Conf	SVDSS	83.2	80.9	2.3
T2T-CHM13	SVIM-asm	Conf	SVision-pro	73.5	73.5	0
T2T-CHM13	SVIM-asm	Conf	debreak	77.9	77.9	0
T2T-CHM13	SVIM-asm	Conf	cuteSV	80.2	78.4	1.8
T2T-CHM13	SVIM-asm	Full	sniffles	66	63.3	2.7
T2T-CHM13	SVIM-asm	Full	severus	55.3	54.5	0.8
T2T-CHM13	SVIM-asm	Full	sawfish	63.9	60.4	3.5
T2T-CHM13	SVIM-asm	Full	SVDSS	63	61	2
T2T-CHM13	SVIM-asm	Full	SVision-pro	59.4	59.4	0
T2T-CHM13	SVIM-asm	Full	debreak	63.4	63.4	0
T2T-CHM13	SVIM-asm	Full	cuteSV	65.3	63.7	1.6
GRCh38	dipcall	Conf	sniffles	89.2	85.7	3.5
GRCh38	dipcall	Conf	severus	75.8	74.1	1.7
GRCh38	dipcall	Conf	sawfish	90.9	86	4.9
GRCh38	dipcall	Conf	SVDSS	90.4	88	2.4
GRCh38	dipcall	Conf	SVision-pro	78.2	78.2	0
GRCh38	dipcall	Conf	debreak	85.3	85.3	0
GRCh38	dipcall	Conf	cuteSV	86.6	84.8	1.8
GRCh38	dipcall	Full	sniffles	82	78.8	3.2
GRCh38	dipcall	Full	severus	72.4	70.8	1.6
GRCh38	dipcall	Full	sawfish	81.8	77.3	4.5
GRCh38	dipcall	Full	SVDSS	78.7	76.6	2.1
GRCh38	dipcall	Full	SVision-pro	72.9	72.9	0
GRCh38	dipcall	Full	debreak	80.1	80.1	0
GRCh38	dipcall	Full	cuteSV	80.4	78.6	1.8
GRCh38	hapdiff	Conf	sniffles	83	81.1	1.9
GRCh38	hapdiff	Conf	severus	77.4	76.7	0.7
GRCh38	hapdiff	Conf	sawfish	84.3	82	2.3
GRCh38	hapdiff	Conf	SVDSS	81.9	78.4	3.5
GRCh38	hapdiff	Conf	SVision-pro	74.6	74.6	0
GRCh38	hapdiff	Conf	debreak	81.6	81.6	0
GRCh38	hapdiff	Conf	cuteSV	79.2	78	1.2
GRCh38	hapdiff	Full	sniffles	78.3	76.4	1.9
GRCh38	hapdiff	Full	severus	73.1	72.4	0.7
GRCh38	hapdiff	Full	sawfish	78.8	76.7	2.1
GRCh38	hapdiff	Full	SVDSS	75.9	72.7	3.2
GRCh38	hapdiff	Full	SVision-pro	70.2	70.2	0
GRCh38	hapdiff	Full	debreak	77.1	77.1	0
GRCh38	hapdiff	Full	cuteSV	74.6	73.4	1.2
GRCh38	SVIM-asm	Conf	sniffles	88	84.8	3.2
GRCh38	SVIM-asm	Conf	severus	81.6	80	1.6
GRCh38	SVIM-asm	Conf	sawfish	88.9	84.5	4.4
GRCh38	SVIM-asm	Conf	SVDSS	90.4	88	2.4
GRCh38	SVIM-asm	Conf	SVision-pro	78.6	78.6	0
GRCh38	SVIM-asm	Conf	debreak	84.3	84.3	0
GRCh38	SVIM-asm	Conf	cuteSV	86.3	84.3	2
GRCh38	SVIM-asm	Full	sniffles	79.4	76.3	3.1
GRCh38	SVIM-asm	Full	severus	74.9	73.2	1.7
GRCh38	SVIM-asm	Full	sawfish	79.1	75.1	4
GRCh38	SVIM-asm	Full	SVDSS	78.8	76.5	2.3
GRCh38	SVIM-asm	Full	SVision-pro	71	71	0
GRCh38	SVIM-asm	Full	debreak	76.6	76.6	0
GRCh38	SVIM-asm	Full	cuteSV	78.2	76.1	2.1
GRCh37	dipcall	Conf	sniffles	89.2	85.8	3.4
GRCh37	dipcall	Conf	severus	76.3	74.7	1.6
GRCh37	dipcall	Conf	sawfish	91.3	86.4	4.9
GRCh37	dipcall	Conf	SVDSS	90.6	88.2	2.4
GRCh37	dipcall	Conf	SVision-pro	78.5	78.5	0
GRCh37	dipcall	Conf	debreak	85.6	85.6	0
GRCh37	dipcall	Conf	cuteSV	86.9	84.9	2
GRCh37	dipcall	Full	sniffles	83.1	79.7	3.4
GRCh37	dipcall	Full	severus	72.8	71.1	1.7
GRCh37	dipcall	Full	sawfish	83.7	79.1	4.6
GRCh37	dipcall	Full	SVDSS	82.9	80.7	2.2
GRCh37	dipcall	Full	SVision-pro	73.6	73.6	0
GRCh37	dipcall	Full	debreak	81.1	81.1	0
GRCh37	dipcall	Full	cuteSV	81.5	79.6	1.9
GRCh37	hapdiff	Conf	sniffles	86.7	84.6	2.1
GRCh37	hapdiff	Conf	severus	82.1	81.2	0.9
GRCh37	hapdiff	Conf	sawfish	88.4	86	2.4
GRCh37	hapdiff	Conf	SVDSS	86.1	82.2	3.9
GRCh37	hapdiff	Conf	SVision-pro	78.3	78.3	0
GRCh37	hapdiff	Conf	debreak	85.6	85.6	0
GRCh37	hapdiff	Conf	cuteSV	83	81.6	1.4
GRCh37	hapdiff	Full	sniffles	85.3	83.2	2.1
GRCh37	hapdiff	Full	severus	81.1	80.3	0.8
GRCh37	hapdiff	Full	sawfish	86.9	84.5	2.4
GRCh37	hapdiff	Full	SVDSS	85	81.2	3.8
GRCh37	hapdiff	Full	SVision-pro	77.3	77.3	0
GRCh37	hapdiff	Full	debreak	84.4	84.4	0
GRCh37	hapdiff	Full	cuteSV	81.8	80.5	1.3
GRCh37	SVIM-asm	Conf	sniffles	87.9	84.8	3.1
GRCh37	SVIM-asm	Conf	severus	82.3	80.5	1.8
GRCh37	SVIM-asm	Conf	sawfish	89.2	84.9	4.3
GRCh37	SVIM-asm	Conf	SVDSS	90.6	88.3	2.3
GRCh37	SVIM-asm	Conf	SVision-pro	78.9	78.9	0
GRCh37	SVIM-asm	Conf	debreak	84.6	84.6	0
GRCh37	SVIM-asm	Conf	cuteSV	86.4	84.4	2
GRCh37	SVIM-asm	Full	sniffles	81.6	78.5	3.1
GRCh37	SVIM-asm	Full	severus	77.1	75.3	1.8
GRCh37	SVIM-asm	Full	sawfish	82.3	78.1	4.2
GRCh37	SVIM-asm	Full	SVDSS	84	81.6	2.4
GRCh37	SVIM-asm	Full	SVision-pro	73.1	73.1	0
GRCh37	SVIM-asm	Full	debreak	78.8	78.8	0
GRCh37	SVIM-asm	Full	cuteSV	80.6	78.4	2.2

### Sheet: 3
RefSeq	Truth	Bench	Refine	Tool	P	R	F1
T2T	hapdiff	Easy	FALSE	sniffles	97.2	97.1	97.1
T2T	hapdiff	Easy	FALSE	severus	98.5	84.6	91
T2T	hapdiff	Easy	FALSE	sawfish	97.3	97.6	97.4
T2T	hapdiff	Easy	FALSE	SVDSS	96.4	96.7	96.5
T2T	hapdiff	Easy	FALSE	SVision-pro	97.4	96.5	96.9
T2T	hapdiff	Easy	FALSE	debreak	97.1	96.1	96.6
T2T	hapdiff	Easy	FALSE	cuteSV	97.2	95.9	96.5
T2T	dipcall	Hard	FALSE	sniffles	59.2	62.4	60.8
T2T	dipcall	Hard	FALSE	severus	81.3	37.6	51.4
T2T	dipcall	Hard	FALSE	sawfish	51	63.7	56.6
T2T	dipcall	Hard	FALSE	SVDSS	46	72	56.1
T2T	dipcall	Hard	FALSE	SVision-pro	59.2	51.4	55
T2T	dipcall	Hard	FALSE	debreak	65.3	59.7	62.4
T2T	dipcall	Hard	FALSE	cuteSV	65.8	57.9	61.6
T2T	SVIM-asm	Hard	FALSE	sniffles	62.4	51.4	56.4
T2T	SVIM-asm	Hard	FALSE	severus	82.7	31	45.1
T2T	SVIM-asm	Hard	FALSE	sawfish	53.7	52.5	53.1
T2T	SVIM-asm	Hard	FALSE	SVDSS	49.5	61.3	54.8
T2T	SVIM-asm	Hard	FALSE	SVision-pro	62.8	42.7	50.8
T2T	SVIM-asm	Hard	FALSE	debreak	67.3	47.6	55.8
T2T	SVIM-asm	Hard	FALSE	cuteSV	69.5	47.1	56.1
T2T	SVIM-asm	Hard	TRUE	sniffles	65.2	54.6	59.4
T2T	SVIM-asm	Hard	TRUE	severus	83.9	31.8	46.1
T2T	SVIM-asm	Hard	TRUE	sawfish	57.5	57	57.2
T2T	SVIM-asm	Hard	TRUE	SVDSS	51.6	63.7	57
T2T	SVIM-asm	Hard	TRUE	SVision-pro	62.8	42.7	50.8
T2T	SVIM-asm	Hard	TRUE	debreak	67.3	47.6	55.8
T2T	SVIM-asm	Hard	TRUE	cuteSV	71.3	49.2	58.2
T2T	SVIM-asm	Easy	TRUE	sniffles	95.8	97.1	96.4
T2T	SVIM-asm	Easy	TRUE	severus	97.8	85.3	91.1
T2T	SVIM-asm	Easy	TRUE	sawfish	96.8	98.8	97.8
T2T	SVIM-asm	Easy	TRUE	SVDSS	95.6	97.7	96.6
T2T	SVIM-asm	Easy	TRUE	SVision-pro	96	96.4	96.2
T2T	SVIM-asm	Easy	TRUE	debreak	95.5	95.8	95.6
T2T	SVIM-asm	Easy	TRUE	cuteSV	96.3	96.3	96.3
T2T	SVIM-asm	Easy	FALSE	sniffles	95.7	96.9	96.3
T2T	SVIM-asm	Easy	FALSE	severus	97.7	85.1	91
T2T	SVIM-asm	Easy	FALSE	sawfish	96.6	98.6	97.6
T2T	SVIM-asm	Easy	FALSE	SVDSS	95.4	97.5	96.4
T2T	SVIM-asm	Easy	FALSE	SVision-pro	96	96.4	96.2
T2T	SVIM-asm	Easy	FALSE	debreak	95.5	95.8	95.6
T2T	SVIM-asm	Easy	FALSE	cuteSV	95.9	95.9	95.9
T2T	hapdiff	Easy	TRUE	sniffles	97.4	97.5	97.4
T2T	hapdiff	Easy	TRUE	severus	98.7	84.8	91.2
T2T	hapdiff	Easy	TRUE	sawfish	98.1	98.2	98.1
T2T	hapdiff	Easy	TRUE	SVDSS	97.5	97.2	97.3
T2T	hapdiff	Easy	TRUE	SVision-pro	97.4	96.5	96.9
T2T	hapdiff	Easy	TRUE	debreak	97.1	96.1	96.6
T2T	hapdiff	Easy	TRUE	cuteSV	97.7	96.5	97.1
T2T	dipcall	Hard	TRUE	sniffles	61.9	67	64.3
T2T	dipcall	Hard	TRUE	severus	82.4	38.8	52.8
T2T	dipcall	Hard	TRUE	sawfish	55	70.4	61.8
T2T	dipcall	Hard	TRUE	SVDSS	48	75.2	58.6
T2T	dipcall	Hard	TRUE	SVision-pro	59.2	51.4	55
T2T	dipcall	Hard	TRUE	debreak	65.3	59.7	62.4
T2T	dipcall	Hard	TRUE	cuteSV	67.6	60.7	64
T2T	dipcall	Easy	FALSE	sniffles	93.8	96.9	95.3
T2T	dipcall	Easy	FALSE	severus	95.1	78.7	86.1
T2T	dipcall	Easy	FALSE	sawfish	94.6	98.6	96.6
T2T	dipcall	Easy	FALSE	SVDSS	93.3	93	93.1
T2T	dipcall	Easy	FALSE	SVision-pro	94.2	96.5	95.3
T2T	dipcall	Easy	FALSE	debreak	93.7	95.5	94.6
T2T	dipcall	Easy	FALSE	cuteSV	94.1	96.2	95.1
T2T	hapdiff	Hard	TRUE	sniffles	70.4	44.3	54.4
T2T	hapdiff	Hard	TRUE	severus	90.2	25.9	40.2
T2T	hapdiff	Hard	TRUE	sawfish	61.4	45.5	52.3
T2T	hapdiff	Hard	TRUE	SVDSS	54	49.8	51.8
T2T	hapdiff	Hard	TRUE	SVision-pro	69.9	36.1	47.6
T2T	hapdiff	Hard	TRUE	debreak	74.5	40.4	52.4
T2T	hapdiff	Hard	TRUE	cuteSV	74.7	39.2	51.4
T2T	dipcall	Easy	TRUE	sniffles	93.9	97.1	95.5
T2T	dipcall	Easy	TRUE	severus	95.2	79.6	86.7
T2T	dipcall	Easy	TRUE	sawfish	94.7	98.7	96.7
T2T	dipcall	Easy	TRUE	SVDSS	93.5	93.4	93.4
T2T	dipcall	Easy	TRUE	SVision-pro	94.2	96.5	95.3
T2T	dipcall	Easy	TRUE	debreak	93.7	95.5	94.6
T2T	dipcall	Easy	TRUE	cuteSV	94.4	96.6	95.5
T2T	hapdiff	Hard	FALSE	sniffles	67.8	42.5	52.2
T2T	hapdiff	Hard	FALSE	severus	89.6	25.5	39.7
T2T	hapdiff	Hard	FALSE	sawfish	60.8	45	51.7
T2T	hapdiff	Hard	FALSE	SVDSS	50.5	47.6	49
T2T	hapdiff	Hard	FALSE	SVision-pro	69.9	36.1	47.6
T2T	hapdiff	Hard	FALSE	debreak	74.5	40.4	52.4
T2T	hapdiff	Hard	FALSE	cuteSV	72.9	37.9	49.9
GRCh38	hapdiff	Easy	FALSE	sniffles	97.8	97.1	97.4
GRCh38	hapdiff	Easy	FALSE	severus	97.5	95.4	96.4
GRCh38	hapdiff	Easy	FALSE	sawfish	98.1	97.7	97.9
GRCh38	hapdiff	Easy	FALSE	SVDSS	97.5	97.2	97.3
GRCh38	hapdiff	Easy	FALSE	SVision-pro	97.8	95.8	96.8
GRCh38	hapdiff	Easy	FALSE	debreak	97	96.2	96.6
GRCh38	hapdiff	Easy	FALSE	cuteSV	97.1	96.4	96.7
GRCh38	dipcall	Hard	FALSE	sniffles	75.8	74.8	75.3
GRCh38	dipcall	Hard	FALSE	severus	79.3	53.9	64.2
GRCh38	dipcall	Hard	FALSE	sawfish	70.5	77.1	73.7
GRCh38	dipcall	Hard	FALSE	SVDSS	65.9	82.4	73.2
GRCh38	dipcall	Hard	FALSE	SVision-pro	74.6	60.2	66.6
GRCh38	dipcall	Hard	FALSE	debreak	78.7	73.3	75.9
GRCh38	dipcall	Hard	FALSE	cuteSV	78.6	71.2	74.7
GRCh38	SVIM-asm	Hard	FALSE	sniffles	75.7	68.2	71.8
GRCh38	SVIM-asm	Hard	FALSE	severus	81.7	55.8	66.3
GRCh38	SVIM-asm	Hard	FALSE	sawfish	70.3	70.3	70.3
GRCh38	SVIM-asm	Hard	FALSE	SVDSS	66.5	78.8	72.1
GRCh38	SVIM-asm	Hard	FALSE	SVision-pro	75.3	55.6	64
GRCh38	SVIM-asm	Hard	FALSE	debreak	78.1	65.4	71.2
GRCh38	SVIM-asm	Hard	FALSE	cuteSV	79.8	64.3	71.2
GRCh38	SVIM-asm	Hard	TRUE	sniffles	78.8	72.9	75.7
GRCh38	SVIM-asm	Hard	TRUE	severus	83.7	58.3	68.7
GRCh38	SVIM-asm	Hard	TRUE	sawfish	74.8	76.6	75.7
GRCh38	SVIM-asm	Hard	TRUE	SVDSS	69.2	81.7	74.9
GRCh38	SVIM-asm	Hard	TRUE	SVision-pro	75.3	55.6	64
GRCh38	SVIM-asm	Hard	TRUE	debreak	78.1	65.4	71.2
GRCh38	SVIM-asm	Hard	TRUE	cuteSV	81.9	67.6	74.1
GRCh38	SVIM-asm	Easy	TRUE	sniffles	96.5	97	96.7
GRCh38	SVIM-asm	Easy	TRUE	severus	96.5	95.8	96.1
GRCh38	SVIM-asm	Easy	TRUE	sawfish	97.2	98	97.6
GRCh38	SVIM-asm	Easy	TRUE	SVDSS	96.6	97.8	97.2
GRCh38	SVIM-asm	Easy	TRUE	SVision-pro	96.5	95.4	95.9
GRCh38	SVIM-asm	Easy	TRUE	debreak	95.6	95.6	95.6
GRCh38	SVIM-asm	Easy	TRUE	cuteSV	96.3	96.4	96.3
GRCh38	SVIM-asm	Easy	FALSE	sniffles	96.4	96.6	96.5
GRCh38	SVIM-asm	Easy	FALSE	severus	96.4	95.4	95.9
GRCh38	SVIM-asm	Easy	FALSE	sawfish	96.9	97.5	97.2
GRCh38	SVIM-asm	Easy	FALSE	SVDSS	96.4	97.6	97
GRCh38	SVIM-asm	Easy	FALSE	SVision-pro	96.5	95.4	95.9
GRCh38	SVIM-asm	Easy	FALSE	debreak	95.6	95.6	95.6
GRCh38	SVIM-asm	Easy	FALSE	cuteSV	95.8	95.9	95.8
GRCh38	hapdiff	Easy	TRUE	sniffles	98.1	97.4	97.7
GRCh38	hapdiff	Easy	TRUE	severus	97.7	95.8	96.7
GRCh38	hapdiff	Easy	TRUE	sawfish	98.6	98.2	98.4
GRCh38	hapdiff	Easy	TRUE	SVDSS	98.2	97.5	97.8
GRCh38	hapdiff	Easy	TRUE	SVision-pro	97.8	95.8	96.8
GRCh38	hapdiff	Easy	TRUE	debreak	97	96.2	96.6
GRCh38	hapdiff	Easy	TRUE	cuteSV	97.6	96.8	97.2
GRCh38	dipcall	Hard	TRUE	sniffles	78.6	80.5	79.5
GRCh38	dipcall	Hard	TRUE	severus	80.7	56.1	66.2
GRCh38	dipcall	Hard	TRUE	sawfish	74.8	85	79.6
GRCh38	dipcall	Hard	TRUE	SVDSS	68	85.7	75.8
GRCh38	dipcall	Hard	TRUE	SVision-pro	74.6	60.2	66.6
GRCh38	dipcall	Hard	TRUE	debreak	78.8	73.3	76
GRCh38	dipcall	Hard	TRUE	cuteSV	80.2	74.5	77.2
GRCh38	dipcall	Easy	FALSE	sniffles	94.2	96.4	95.3
GRCh38	dipcall	Easy	FALSE	severus	93.3	83.7	88.2
GRCh38	dipcall	Easy	FALSE	sawfish	94.7	97.5	96.1
GRCh38	dipcall	Easy	FALSE	SVDSS	93.8	89.7	91.7
GRCh38	dipcall	Easy	FALSE	SVision-pro	94.3	95.1	94.7
GRCh38	dipcall	Easy	FALSE	debreak	93.5	95.1	94.3
GRCh38	dipcall	Easy	FALSE	cuteSV	93.6	95.9	94.7
GRCh38	hapdiff	Hard	TRUE	sniffles	85.7	65.7	74.4
GRCh38	hapdiff	Hard	TRUE	severus	91.8	53.2	67.4
GRCh38	hapdiff	Hard	TRUE	sawfish	83.1	69.3	75.6
GRCh38	hapdiff	Hard	TRUE	SVDSS	73	70.6	71.8
GRCh38	hapdiff	Hard	TRUE	SVision-pro	83.2	51.7	63.8
GRCh38	hapdiff	Hard	TRUE	debreak	86.6	62	72.3
GRCh38	hapdiff	Hard	TRUE	cuteSV	85.2	59.1	69.8
GRCh38	dipcall	Easy	TRUE	sniffles	94.3	96.8	95.5
GRCh38	dipcall	Easy	TRUE	severus	93.5	84.9	89
GRCh38	dipcall	Easy	TRUE	sawfish	94.8	98	96.4
GRCh38	dipcall	Easy	TRUE	SVDSS	93.9	90.3	92.1
GRCh38	dipcall	Easy	TRUE	SVision-pro	94.3	95.1	94.7
GRCh38	dipcall	Easy	TRUE	debreak	93.5	95.1	94.3
GRCh38	dipcall	Easy	TRUE	cuteSV	94	96.6	95.3
GRCh38	hapdiff	Hard	FALSE	sniffles	83.4	63.3	72
GRCh38	hapdiff	Hard	FALSE	severus	91	52.2	66.3
GRCh38	hapdiff	Hard	FALSE	sawfish	80.1	66.7	72.8
GRCh38	hapdiff	Hard	FALSE	SVDSS	67.8	67.9	67.8
GRCh38	hapdiff	Hard	FALSE	SVision-pro	83.2	51.7	63.8
GRCh38	hapdiff	Hard	FALSE	debreak	86.6	62	72.3
GRCh38	hapdiff	Hard	FALSE	cuteSV	83.7	57.5	68.2
GRCh37	hapdiff	Easy	FALSE	sniffles	97.1	97.1	97.1
GRCh37	hapdiff	Easy	FALSE	severus	97.5	95.5	96.5
GRCh37	hapdiff	Easy	FALSE	sawfish	98.1	97.9	98
GRCh37	hapdiff	Easy	FALSE	SVDSS	97.5	97.3	97.4
GRCh37	hapdiff	Easy	FALSE	SVision-pro	96.9	95.7	96.3
GRCh37	hapdiff	Easy	FALSE	debreak	96.8	96.1	96.4
GRCh37	hapdiff	Easy	FALSE	cuteSV	96.7	96.3	96.5
GRCh37	dipcall	Hard	FALSE	sniffles	76.4	75.5	75.9
GRCh37	dipcall	Hard	FALSE	severus	78.2	54.9	64.5
GRCh37	dipcall	Hard	FALSE	sawfish	72.5	77.8	75.1
GRCh37	dipcall	Hard	FALSE	SVDSS	73.2	82.8	77.7
GRCh37	dipcall	Hard	FALSE	SVision-pro	75.1	60.8	67.2
GRCh37	dipcall	Hard	FALSE	debreak	79.3	73.9	76.5
GRCh37	dipcall	Hard	FALSE	cuteSV	79.1	71.9	75.3
GRCh37	SVIM-asm	Hard	FALSE	sniffles	76.3	71.8	74
GRCh37	SVIM-asm	Hard	FALSE	severus	80.7	59.5	68.5
GRCh37	SVIM-asm	Hard	FALSE	sawfish	72.6	74.2	73.4
GRCh37	SVIM-asm	Hard	FALSE	SVDSS	73.8	82.2	77.8
GRCh37	SVIM-asm	Hard	FALSE	SVision-pro	75.8	58.7	66.2
GRCh37	SVIM-asm	Hard	FALSE	debreak	78.6	68.8	73.4
GRCh37	SVIM-asm	Hard	FALSE	cuteSV	80.4	67.7	73.5
GRCh37	SVIM-asm	Hard	TRUE	sniffles	79.4	76.6	78
GRCh37	SVIM-asm	Hard	TRUE	severus	82.8	62.2	71
GRCh37	SVIM-asm	Hard	TRUE	sawfish	77.1	80.8	78.9
GRCh37	SVIM-asm	Hard	TRUE	SVDSS	76.8	85.1	80.7
GRCh37	SVIM-asm	Hard	TRUE	SVision-pro	75.8	58.7	66.2
GRCh37	SVIM-asm	Hard	TRUE	debreak	78.6	68.8	73.4
GRCh37	SVIM-asm	Hard	TRUE	cuteSV	82.5	71.3	76.5
GRCh37	SVIM-asm	Easy	TRUE	sniffles	96	96.8	96.4
GRCh37	SVIM-asm	Easy	TRUE	severus	96.7	95.7	96.2
GRCh37	SVIM-asm	Easy	TRUE	sawfish	97.3	98.1	97.7
GRCh37	SVIM-asm	Easy	TRUE	SVDSS	96.8	97.7	97.2
GRCh37	SVIM-asm	Easy	TRUE	SVision-pro	95.9	95.2	95.5
GRCh37	SVIM-asm	Easy	TRUE	debreak	95.6	95.4	95.5
GRCh37	SVIM-asm	Easy	TRUE	cuteSV	96.1	96.4	96.2
GRCh37	SVIM-asm	Easy	FALSE	sniffles	95.9	96.4	96.1
GRCh37	SVIM-asm	Easy	FALSE	severus	96.6	95.2	95.9
GRCh37	SVIM-asm	Easy	FALSE	sawfish	97.1	97.5	97.3
GRCh37	SVIM-asm	Easy	FALSE	SVDSS	96.6	97.4	97
GRCh37	SVIM-asm	Easy	FALSE	SVision-pro	95.9	95.2	95.5
GRCh37	SVIM-asm	Easy	FALSE	debreak	95.6	95.4	95.5
GRCh37	SVIM-asm	Easy	FALSE	cuteSV	95.7	95.8	95.7
GRCh37	hapdiff	Easy	TRUE	sniffles	97.4	97.4	97.4
GRCh37	hapdiff	Easy	TRUE	severus	97.8	96	96.9
GRCh37	hapdiff	Easy	TRUE	sawfish	98.6	98.3	98.4
GRCh37	hapdiff	Easy	TRUE	SVDSS	98.2	97.5	97.8
GRCh37	hapdiff	Easy	TRUE	SVision-pro	96.9	95.7	96.3
GRCh37	hapdiff	Easy	TRUE	debreak	96.8	96.1	96.4
GRCh37	hapdiff	Easy	TRUE	cuteSV	97.2	96.7	96.9
GRCh37	dipcall	Hard	TRUE	sniffles	79.3	81.2	80.2
GRCh37	dipcall	Hard	TRUE	severus	79.7	57.2	66.6
GRCh37	dipcall	Hard	TRUE	sawfish	76.9	85.8	81.1
GRCh37	dipcall	Hard	TRUE	SVDSS	75.5	86.1	80.5
GRCh37	dipcall	Hard	TRUE	SVision-pro	75.1	60.8	67.2
GRCh37	dipcall	Hard	TRUE	debreak	79.3	73.9	76.5
GRCh37	dipcall	Hard	TRUE	cuteSV	80.8	75.3	78
GRCh37	dipcall	Easy	FALSE	sniffles	93.6	96.2	94.9
GRCh37	dipcall	Easy	FALSE	severus	93.4	83.9	88.4
GRCh37	dipcall	Easy	FALSE	sawfish	94.7	97.7	96.2
GRCh37	dipcall	Easy	FALSE	SVDSS	93.8	89.7	91.7
GRCh37	dipcall	Easy	FALSE	SVision-pro	93.6	95	94.3
GRCh37	dipcall	Easy	FALSE	debreak	93.4	95.1	94.2
GRCh37	dipcall	Easy	FALSE	cuteSV	93.3	95.8	94.5
GRCh37	hapdiff	Hard	TRUE	sniffles	86	79.9	82.8
GRCh37	hapdiff	Hard	TRUE	severus	91	66.1	76.6
GRCh37	hapdiff	Hard	TRUE	sawfish	85.3	84.6	84.9
GRCh37	hapdiff	Hard	TRUE	SVDSS	80.3	84.4	82.3
GRCh37	hapdiff	Hard	TRUE	SVision-pro	83.4	63.1	71.8
GRCh37	hapdiff	Hard	TRUE	debreak	87	75.8	81
GRCh37	hapdiff	Hard	TRUE	cuteSV	85.5	72.3	78.3
GRCh37	dipcall	Easy	TRUE	sniffles	93.7	96.7	95.2
GRCh37	dipcall	Easy	TRUE	severus	93.5	85	89
GRCh37	dipcall	Easy	TRUE	sawfish	94.8	98.1	96.4
GRCh37	dipcall	Easy	TRUE	SVDSS	93.9	90.4	92.1
GRCh37	dipcall	Easy	TRUE	SVision-pro	93.6	95	94.3
GRCh37	dipcall	Easy	TRUE	debreak	93.4	95.1	94.2
GRCh37	dipcall	Easy	TRUE	cuteSV	93.6	96.5	95
GRCh37	hapdiff	Hard	FALSE	sniffles	83.5	76.9	80.1
GRCh37	hapdiff	Hard	FALSE	severus	90.3	65	75.6
GRCh37	hapdiff	Hard	FALSE	sawfish	82.2	81.4	81.8
GRCh37	hapdiff	Hard	FALSE	SVDSS	74.2	81.1	77.5
GRCh37	hapdiff	Hard	FALSE	SVision-pro	83.4	63.1	71.8
GRCh37	hapdiff	Hard	FALSE	debreak	87	75.8	81
GRCh37	hapdiff	Hard	FALSE	cuteSV	84	70.2	76.5

### Sheet: 4
RefSeq	Truth	Bench	Tool	F1-refine	F1-norefine	delta
T2T	hapdiff	Easy	sniffles	97.4	97.1	0.3
T2T	hapdiff	Easy	severus	91.2	91	0.2
T2T	hapdiff	Easy	sawfish	98.1	97.4	0.7
T2T	hapdiff	Easy	SVDSS	97.3	96.5	0.8
T2T	hapdiff	Easy	SVision-pro	96.9	96.9	0
T2T	hapdiff	Easy	debreak	96.6	96.6	0
T2T	hapdiff	Easy	cuteSV	97.1	96.5	0.6
T2T	hapdiff	Hard	sniffles	54.4	52.2	2.2
T2T	hapdiff	Hard	severus	40.2	39.7	0.5
T2T	hapdiff	Hard	sawfish	52.3	51.7	0.6
T2T	hapdiff	Hard	SVDSS	51.8	49	2.8
T2T	hapdiff	Hard	SVision-pro	47.6	47.6	0
T2T	hapdiff	Hard	debreak	52.4	52.4	0
T2T	hapdiff	Hard	cuteSV	51.4	49.9	1.5
T2T	dipcall	Easy	sniffles	95.5	95.3	0.2
T2T	dipcall	Easy	severus	86.7	86.1	0.6
T2T	dipcall	Easy	sawfish	96.7	96.6	0.1
T2T	dipcall	Easy	SVDSS	93.4	93.1	0.3
T2T	dipcall	Easy	SVision-pro	95.3	95.3	0
T2T	dipcall	Easy	debreak	94.6	94.6	0
T2T	dipcall	Easy	cuteSV	95.5	95.1	0.4
T2T	dipcall	Hard	sniffles	64.3	60.8	3.5
T2T	dipcall	Hard	severus	52.8	51.4	1.4
T2T	dipcall	Hard	sawfish	61.8	56.6	5.2
T2T	dipcall	Hard	SVDSS	58.6	56.1	2.5
T2T	dipcall	Hard	SVision-pro	55	55	0
T2T	dipcall	Hard	debreak	62.4	62.4	0
T2T	dipcall	Hard	cuteSV	64	61.6	2.4
T2T	SVIM-asm	Easy	sniffles	96.4	96.3	0.1
T2T	SVIM-asm	Easy	severus	91.1	91	0.1
T2T	SVIM-asm	Easy	sawfish	97.8	97.6	0.2
T2T	SVIM-asm	Easy	SVDSS	96.6	96.4	0.2
T2T	SVIM-asm	Easy	SVision-pro	96.2	96.2	0
T2T	SVIM-asm	Easy	debreak	95.6	95.6	0
T2T	SVIM-asm	Easy	cuteSV	96.3	95.9	0.4
T2T	SVIM-asm	Hard	sniffles	59.4	56.4	3
T2T	SVIM-asm	Hard	severus	46.1	45.1	1
T2T	SVIM-asm	Hard	sawfish	57.2	53.1	4.1
T2T	SVIM-asm	Hard	SVDSS	57	54.8	2.2
T2T	SVIM-asm	Hard	SVision-pro	50.8	50.8	0
T2T	SVIM-asm	Hard	debreak	55.8	55.8	0
T2T	SVIM-asm	Hard	cuteSV	58.2	56.1	2.1
GRCh38	hapdiff	Easy	sniffles	97.7	97.4	0.3
GRCh38	hapdiff	Easy	severus	96.7	96.4	0.3
GRCh38	hapdiff	Easy	sawfish	98.4	97.9	0.5
GRCh38	hapdiff	Easy	SVDSS	97.8	97.3	0.5
GRCh38	hapdiff	Easy	SVision-pro	96.8	96.8	0
GRCh38	hapdiff	Easy	debreak	96.6	96.6	0
GRCh38	hapdiff	Easy	cuteSV	97.2	96.7	0.5
GRCh38	hapdiff	Hard	sniffles	74.4	72	2.4
GRCh38	hapdiff	Hard	severus	67.4	66.3	1.1
GRCh38	hapdiff	Hard	sawfish	75.6	72.8	2.8
GRCh38	hapdiff	Hard	SVDSS	71.8	67.8	4
GRCh38	hapdiff	Hard	SVision-pro	63.8	63.8	0
GRCh38	hapdiff	Hard	debreak	72.3	72.3	0
GRCh38	hapdiff	Hard	cuteSV	69.8	68.2	1.6
GRCh38	dipcall	Easy	sniffles	95.5	95.3	0.2
GRCh38	dipcall	Easy	severus	89	88.2	0.8
GRCh38	dipcall	Easy	sawfish	96.4	96.1	0.3
GRCh38	dipcall	Easy	SVDSS	92.1	91.7	0.4
GRCh38	dipcall	Easy	SVision-pro	94.7	94.7	0
GRCh38	dipcall	Easy	debreak	94.3	94.3	0
GRCh38	dipcall	Easy	cuteSV	95.3	94.7	0.6
GRCh38	dipcall	Hard	sniffles	79.5	75.3	4.2
GRCh38	dipcall	Hard	severus	66.2	64.2	2
GRCh38	dipcall	Hard	sawfish	79.6	73.7	5.9
GRCh38	dipcall	Hard	SVDSS	75.8	73.2	2.6
GRCh38	dipcall	Hard	SVision-pro	66.6	66.6	0
GRCh38	dipcall	Hard	debreak	76	75.9	0.1
GRCh38	dipcall	Hard	cuteSV	77.2	74.7	2.5
GRCh38	SVIM-asm	Easy	sniffles	96.7	96.5	0.2
GRCh38	SVIM-asm	Easy	severus	96.1	95.9	0.2
GRCh38	SVIM-asm	Easy	sawfish	97.6	97.2	0.4
GRCh38	SVIM-asm	Easy	SVDSS	97.2	97	0.2
GRCh38	SVIM-asm	Easy	SVision-pro	95.9	95.9	0
GRCh38	SVIM-asm	Easy	debreak	95.6	95.6	0
GRCh38	SVIM-asm	Easy	cuteSV	96.3	95.8	0.5
GRCh38	SVIM-asm	Hard	sniffles	75.7	71.8	3.9
GRCh38	SVIM-asm	Hard	severus	68.7	66.3	2.4
GRCh38	SVIM-asm	Hard	sawfish	75.7	70.3	5.4
GRCh38	SVIM-asm	Hard	SVDSS	74.9	72.1	2.8
GRCh38	SVIM-asm	Hard	SVision-pro	64	64	0
GRCh38	SVIM-asm	Hard	debreak	71.2	71.2	0
GRCh38	SVIM-asm	Hard	cuteSV	74.1	71.2	2.9
GRCh37	hapdiff	Easy	sniffles	97.4	97.1	0.3
GRCh37	hapdiff	Easy	severus	96.9	96.5	0.4
GRCh37	hapdiff	Easy	sawfish	98.4	98	0.4
GRCh37	hapdiff	Easy	SVDSS	97.8	97.4	0.4
GRCh37	hapdiff	Easy	SVision-pro	96.3	96.3	0
GRCh37	hapdiff	Easy	debreak	96.4	96.4	0
GRCh37	hapdiff	Easy	cuteSV	96.9	96.5	0.4
GRCh37	hapdiff	Hard	sniffles	82.8	80.1	2.7
GRCh37	hapdiff	Hard	severus	76.6	75.6	1
GRCh37	hapdiff	Hard	sawfish	84.9	81.8	3.1
GRCh37	hapdiff	Hard	SVDSS	82.3	77.5	4.8
GRCh37	hapdiff	Hard	SVision-pro	71.8	71.8	0
GRCh37	hapdiff	Hard	debreak	81	81	0
GRCh37	hapdiff	Hard	cuteSV	78.3	76.5	1.8
GRCh37	dipcall	Easy	sniffles	95.2	94.9	0.3
GRCh37	dipcall	Easy	severus	89	88.4	0.6
GRCh37	dipcall	Easy	sawfish	96.4	96.2	0.2
GRCh37	dipcall	Easy	SVDSS	92.1	91.7	0.4
GRCh37	dipcall	Easy	SVision-pro	94.3	94.3	0
GRCh37	dipcall	Easy	debreak	94.2	94.2	0
GRCh37	dipcall	Easy	cuteSV	95	94.5	0.5
GRCh37	dipcall	Hard	sniffles	80.2	75.9	4.3
GRCh37	dipcall	Hard	severus	66.6	64.5	2.1
GRCh37	dipcall	Hard	sawfish	81.1	75.1	6
GRCh37	dipcall	Hard	SVDSS	80.5	77.7	2.8
GRCh37	dipcall	Hard	SVision-pro	67.2	67.2	0
GRCh37	dipcall	Hard	debreak	76.5	76.5	0
GRCh37	dipcall	Hard	cuteSV	78	75.3	2.7
GRCh37	SVIM-asm	Easy	sniffles	96.4	96.1	0.3
GRCh37	SVIM-asm	Easy	severus	96.2	95.9	0.3
GRCh37	SVIM-asm	Easy	sawfish	97.7	97.3	0.4
GRCh37	SVIM-asm	Easy	SVDSS	97.2	97	0.2
GRCh37	SVIM-asm	Easy	SVision-pro	95.5	95.5	0
GRCh37	SVIM-asm	Easy	debreak	95.5	95.5	0
GRCh37	SVIM-asm	Easy	cuteSV	96.2	95.7	0.5
GRCh37	SVIM-asm	Hard	sniffles	78	74	4
GRCh37	SVIM-asm	Hard	severus	71	68.5	2.5
GRCh37	SVIM-asm	Hard	sawfish	78.9	73.4	5.5
GRCh37	SVIM-asm	Hard	SVDSS	80.7	77.8	2.9
GRCh37	SVIM-asm	Hard	SVision-pro	66.2	66.2	0
GRCh37	SVIM-asm	Hard	debreak	73.4	73.4	0
GRCh37	SVIM-asm	Hard	cuteSV	76.5	73.5	3

### Sheet: 5
RefSeq	Truth	Bench	Refine	Tool	P	R	F1
GRCh37	v0.6	Conf	FALSE	severus	96.2	95.8	96
GRCh37	v0.6	Conf	FALSE	sawfish	94.2	97.6	95.9
GRCh37	v0.6	Conf	FALSE	debreak	94.6	96.9	95.7
GRCh37	v0.6	Conf	FALSE	SVision-pro	95.2	96	95.6
GRCh37	v0.6	Conf	FALSE	sniffles	94	97	95.5
GRCh37	v0.6	Conf	FALSE	cuteSV	94.5	95.1	94.8
GRCh37	v0.6	Conf	FALSE	SVDSS	90.4	96.7	93.4
GRCh37	v0.6	Conf	TRUE	sawfish	95	97.9	96.4
GRCh37	v0.6	Conf	TRUE	severus	96.4	96	96.2
GRCh37	v0.6	Conf	TRUE	sniffles	94.5	97.3	95.9
GRCh37	v0.6	Conf	TRUE	debreak	94.6	96.9	95.7
GRCh37	v0.6	Conf	TRUE	SVision-pro	95.2	96	95.6
GRCh37	v0.6	Conf	TRUE	cuteSV	94.9	95.3	95.1
GRCh37	v0.6	Conf	TRUE	SVDSS	92.7	97.4	95
GRCh37	v0.6	Full	FALSE	severus	60.5	90.4	72.5
GRCh37	v0.6	Full	FALSE	SVision-pro	58.1	89.8	70.6
GRCh37	v0.6	Full	FALSE	debreak	55.4	93.7	69.6
GRCh37	v0.6	Full	FALSE	cuteSV	54.9	90.2	68.3
GRCh37	v0.6	Full	FALSE	sniffles	51.8	93.4	66.6
GRCh37	v0.6	Full	FALSE	sawfish	48.4	94.5	64
GRCh37	v0.6	Full	FALSE	SVDSS	44.7	93.4	60.5
GRCh37	v0.6	Full	TRUE	severus	60.9	91	73
GRCh37	v0.6	Full	TRUE	SVision-pro	58.1	89.8	70.6
GRCh37	v0.6	Full	TRUE	debreak	55.4	93.7	69.6
GRCh37	v0.6	Full	TRUE	cuteSV	55.6	91	69
GRCh37	v0.6	Full	TRUE	sniffles	52.5	94.3	67.4
GRCh37	v0.6	Full	TRUE	sawfish	49.2	95.3	64.9
GRCh37	v0.6	Full	TRUE	SVDSS	46.2	94.9	62.1
GRCh37	v1.1	Conf	FALSE	SVDSS	91	80.8	85.6
GRCh37	v1.1	Conf	FALSE	sawfish	91.3	78.1	84.2
GRCh37	v1.1	Conf	FALSE	sniffles	92.7	75.6	83.3
GRCh37	v1.1	Conf	FALSE	debreak	92.5	75	82.8
GRCh37	v1.1	Conf	FALSE	cuteSV	94.4	72.9	82.3
GRCh37	v1.1	Conf	FALSE	SVision-pro	91.7	64.1	75.5
GRCh37	v1.1	Conf	FALSE	severus	91.8	58.7	71.6
GRCh37	v1.1	Conf	TRUE	sawfish	94.9	86.4	90.5
GRCh37	v1.1	Conf	TRUE	SVDSS	94.1	85.2	89.4
GRCh37	v1.1	Conf	TRUE	sniffles	95.1	82	88.1
GRCh37	v1.1	Conf	TRUE	cuteSV	95.6	76.5	85
GRCh37	v1.1	Conf	TRUE	debreak	92.5	75	82.8
GRCh37	v1.1	Conf	TRUE	SVision-pro	91.7	64.1	75.5
GRCh37	v1.1	Conf	TRUE	severus	92.8	61	73.6
GRCh37	v1.1	Full	FALSE	SVDSS	86.4	77.2	81.5
GRCh37	v1.1	Full	FALSE	sawfish	85.8	74.9	80
GRCh37	v1.1	Full	FALSE	debreak	90.6	71	79.6
GRCh37	v1.1	Full	FALSE	sniffles	87.5	72.1	79.1
GRCh37	v1.1	Full	FALSE	cuteSV	89.3	69.5	78.2
GRCh37	v1.1	Full	FALSE	SVision-pro	86.8	61	71.6
GRCh37	v1.1	Full	FALSE	severus	89.8	55.2	68.4
GRCh37	v1.1	Full	TRUE	sawfish	89.4	82.9	86
GRCh37	v1.1	Full	TRUE	SVDSS	89.4	81.4	85.2
GRCh37	v1.1	Full	TRUE	sniffles	90.1	78.3	83.8
GRCh37	v1.1	Full	TRUE	cuteSV	90.7	73	80.9
GRCh37	v1.1	Full	TRUE	debreak	90.6	71	79.6
GRCh37	v1.1	Full	TRUE	SVision-pro	86.8	61	71.6
GRCh37	v1.1	Full	TRUE	severus	90.9	57.4	70.4
GRCh38	v1.1	Conf	FALSE	SVDSS	91.3	80.7	85.7
GRCh38	v1.1	Conf	FALSE	sawfish	91.3	77.7	84
GRCh38	v1.1	Conf	FALSE	sniffles	92.9	75.3	83.2
GRCh38	v1.1	Conf	FALSE	debreak	92.7	74.6	82.7
GRCh38	v1.1	Conf	FALSE	cuteSV	94.6	72.6	82.2
GRCh38	v1.1	Conf	FALSE	SVision-pro	91.9	63.7	75.2
GRCh38	v1.1	Conf	FALSE	severus	92	58.1	71.2
GRCh38	v1.1	Conf	TRUE	sawfish	94.9	86.1	90.3
GRCh38	v1.1	Conf	TRUE	SVDSS	94.3	85	89.4
GRCh38	v1.1	Conf	TRUE	sniffles	95.3	81.9	88.1
GRCh38	v1.1	Conf	TRUE	cuteSV	95.8	76.2	84.9
GRCh38	v1.1	Conf	TRUE	debreak	92.7	74.6	82.7
GRCh38	v1.1	Conf	TRUE	SVision-pro	91.9	63.7	75.2
GRCh38	v1.1	Conf	TRUE	severus	93	60.4	73.2
GRCh38	v1.1	Full	FALSE	debreak	90.2	67.9	77.5
GRCh38	v1.1	Full	FALSE	sawfish	83.9	71.6	77.3
GRCh38	v1.1	Full	FALSE	sniffles	87.2	69.1	77.1
GRCh38	v1.1	Full	FALSE	SVDSS	79.6	74.1	76.8
GRCh38	v1.1	Full	FALSE	cuteSV	89.1	66.4	76.1
GRCh38	v1.1	Full	FALSE	SVision-pro	86.7	58.2	69.6
GRCh38	v1.1	Full	FALSE	severus	90.4	52.1	66.1
GRCh38	v1.1	Full	TRUE	sawfish	87.5	79.3	83.2
GRCh38	v1.1	Full	TRUE	sniffles	89.8	75.1	81.8
GRCh38	v1.1	Full	TRUE	SVDSS	82.4	78.3	80.3
GRCh38	v1.1	Full	TRUE	cuteSV	90.5	69.8	78.8
GRCh38	v1.1	Full	TRUE	debreak	90.2	67.9	77.5
GRCh38	v1.1	Full	TRUE	SVision-pro	86.7	58.2	69.6
GRCh38	v1.1	Full	TRUE	severus	91.5	54.2	68.1
T2T	v1.1	Conf	FALSE	SVDSS	89.1	77.2	82.7
T2T	v1.1	Conf	FALSE	sniffles	91.5	70.4	79.6
T2T	v1.1	Conf	FALSE	sawfish	88.3	71.8	79.2
T2T	v1.1	Conf	FALSE	debreak	90.9	68.8	78.3
T2T	v1.1	Conf	FALSE	cuteSV	93.8	66.3	77.7
T2T	v1.1	Conf	FALSE	SVision-pro	90	60	72
T2T	v1.1	Conf	FALSE	severus	92.5	47.2	62.5
T2T	v1.1	Conf	TRUE	SVDSS	92.3	81.8	86.7
T2T	v1.1	Conf	TRUE	sawfish	92.2	79.9	85.6
T2T	v1.1	Conf	TRUE	sniffles	94.3	77	84.8
T2T	v1.1	Conf	TRUE	cuteSV	95.1	70	80.6
T2T	v1.1	Conf	TRUE	debreak	90.9	68.8	78.3
T2T	v1.1	Conf	TRUE	SVision-pro	90	60	72
T2T	v1.1	Conf	TRUE	severus	93.3	48.6	63.9
T2T	v1.1	Full	FALSE	debreak	79.5	50.9	62.1
T2T	v1.1	Full	FALSE	sniffles	73.6	53.2	61.8
T2T	v1.1	Full	FALSE	cuteSV	79.6	49.8	61.3
T2T	v1.1	Full	FALSE	sawfish	66.3	54.6	59.9
T2T	v1.1	Full	FALSE	SVDSS	60.1	59.4	59.7
T2T	v1.1	Full	FALSE	SVision-pro	73.9	45.4	56.2
T2T	v1.1	Full	FALSE	severus	91.2	33.2	48.7
T2T	v1.1	Full	TRUE	sniffles	76.6	58.1	66.1
T2T	v1.1	Full	TRUE	sawfish	70.2	60.6	65
T2T	v1.1	Full	TRUE	cuteSV	81.1	52.6	63.8
T2T	v1.1	Full	TRUE	SVDSS	62.7	63.1	62.9
T2T	v1.1	Full	TRUE	debreak	79.5	50.9	62.1
T2T	v1.1	Full	TRUE	SVision-pro	73.9	45.4	56.2
T2T	v1.1	Full	TRUE	severus	92	34.2	49.9

### Sheet: 6
RefSeq	Truth	Bench	Tool	F1-refine	F1-norefine	delta
GRCh37	v0.6	Full	severus	73	72.5	0.5
GRCh37	v0.6	Full	SVision-pro	70.6	70.6	0
GRCh37	v0.6	Full	debreak	69.6	69.6	0
GRCh37	v0.6	Full	cuteSV	69	68.3	0.7
GRCh37	v0.6	Full	sniffles	67.4	66.6	0.8
GRCh37	v0.6	Full	sawfish	64.9	64	0.9
GRCh37	v0.6	Full	SVDSS	62.1	60.5	1.6
GRCh37	v0.6	Conf	severus	96.2	96	0.2
GRCh37	v0.6	Conf	SVision-pro	95.6	95.6	0
GRCh37	v0.6	Conf	debreak	95.7	95.7	0
GRCh37	v0.6	Conf	cuteSV	95.1	94.8	0.3
GRCh37	v0.6	Conf	sniffles	95.9	95.5	0.4
GRCh37	v0.6	Conf	sawfish	96.4	95.9	0.5
GRCh37	v0.6	Conf	SVDSS	95	93.4	1.6
GRCh37	v1.1	Full	severus	70.4	68.4	2
GRCh37	v1.1	Full	SVision-pro	71.6	71.6	0
GRCh37	v1.1	Full	debreak	79.6	79.6	0
GRCh37	v1.1	Full	cuteSV	80.9	78.2	2.7
GRCh37	v1.1	Full	sniffles	83.8	79.1	4.7
GRCh37	v1.1	Full	sawfish	86	80	6
GRCh37	v1.1	Full	SVDSS	85.2	81.5	3.7
GRCh37	v1.1	Conf	severus	73.6	71.6	2
GRCh37	v1.1	Conf	SVision-pro	75.5	75.5	0
GRCh37	v1.1	Conf	debreak	82.8	82.8	0
GRCh37	v1.1	Conf	cuteSV	85	82.3	2.7
GRCh37	v1.1	Conf	sniffles	88.1	83.3	4.8
GRCh37	v1.1	Conf	sawfish	90.5	84.2	6.3
GRCh37	v1.1	Conf	SVDSS	89.4	85.6	3.8
T2T	v1.1	Full	severus	49.9	48.7	1.2
T2T	v1.1	Full	SVision-pro	56.2	56.2	0
T2T	v1.1	Full	debreak	62.1	62.1	0
T2T	v1.1	Full	cuteSV	63.8	61.3	2.5
T2T	v1.1	Full	sniffles	66.1	61.8	4.3
T2T	v1.1	Full	sawfish	65	59.9	5.1
T2T	v1.1	Full	SVDSS	62.9	59.7	3.2
T2T	v1.1	Conf	severus	63.9	62.5	1.4
T2T	v1.1	Conf	SVision-pro	72	72	0
T2T	v1.1	Conf	debreak	78.3	78.3	0
T2T	v1.1	Conf	cuteSV	80.6	77.7	2.9
T2T	v1.1	Conf	sniffles	84.8	79.6	5.2
T2T	v1.1	Conf	sawfish	85.6	79.2	6.4
T2T	v1.1	Conf	SVDSS	86.7	82.7	4
GRCh38	v1.1	Full	severus	68.1	66.1	2
GRCh38	v1.1	Full	SVision-pro	69.6	69.6	0
GRCh38	v1.1	Full	debreak	77.5	77.5	0
GRCh38	v1.1	Full	cuteSV	78.8	76.1	2.7
GRCh38	v1.1	Full	sniffles	81.8	77.1	4.7
GRCh38	v1.1	Full	sawfish	83.2	77.3	5.9
GRCh38	v1.1	Full	SVDSS	80.3	76.8	3.5
GRCh38	v1.1	Conf	severus	73.2	71.2	2
GRCh38	v1.1	Conf	SVision-pro	75.2	75.2	0
GRCh38	v1.1	Conf	debreak	82.7	82.7	0
GRCh38	v1.1	Conf	cuteSV	84.9	82.2	2.7
GRCh38	v1.1	Conf	sniffles	88.1	83.2	4.9
GRCh38	v1.1	Conf	sawfish	90.3	84	6.3
GRCh38	v1.1	Conf	SVDSS	89.4	85.7	3.7
